# Best of Both Worlds? Optimising Graph-Based Antimicrobial Resistance Gene Profiling in Long and Short-Read Metagenomes

**DOI:** 10.64898/2025.12.25.693921

**Authors:** David Burke James Mahoney, Finlay Maguire

**Author notes:** Address correspondence to Finlay Maguire.

## Abstract

Environmental surveillance using metagenomic sequencing offers a powerful way to track emerging and mobile antimicrobial resistance (AMR) genes and inform public health mitigation strategies. Read-based analysis tools can sensitively detect AMR genes in metagenomes but provide little information about the surrounding genome. This prevents easily linking detected genes with particular host species or mobile genetic elements. On the other hand, contig-based analysis tools can provide this genomic context but systematically fail to recover many AMR genes. Querying the intermediate assembly graph directly may provide a trade-off between these strengths and weaknesses. However, many existing tools capable of querying assembly graphs are designed for applications other than gene detection, such as pan-genomics, indexing, or scaffolding. Therefore, a comprehensive evaluation of six tools across four search paradigms was performed to determine the optimal graph querying tool for profiling AMR genes in both long and short-read metagenomic assembly graphs. Across mock and simulated metagenomes of varying complexity and read-type, BLAST-based graph alignment (as implemented by GraphAligner) consistently outperformed other graph alignment algorithms. Overall, graph-based methods correctly identified 21% to 46% more AMR genes in complex datasets than contig analyses; however, increases in recall were modest. Combining assembly graphs analyses with contig-based analyses identifies up to 56% additional AMR genes across both long and short-read datasets. This study highlights the challenges associated with metagenomic AMR surveillance and demonstrates that graph-based analyses offer a useful tool in maximising sensitive identification of AMR genes and their genomic context from these data.

**Importance:** Antimicrobial resistance (AMR) is a severe public health threat that has spurred non-governmental organisations and public health agencies to develop action plans to reduce resistance to critical antimicrobials. Surveillance of One Health environments for AMR determinants are often central parts of these action plans. Metagenomic sequencing presents a key method for clinical and public health AMR surveillance; however, algorithmic and biochemical limitations prevent linking most detected AMR genes to their associated host bacteria or mobile genetic elements. Our findings suggest that querying the assembly graph alongside assembled contigs can identify more AMR genes than contigs alone while still providing epidemiologically informative flanking sequences. Associating AMR genes with their genomic context greatly expands our ability to assess the risk they pose across different environments. These improvements in metagenomic AMR gene identification make AMR surveillance more effective for public health institutions potentially reducing the harm of resistant infections.
