## Supplementary material for "Best of Both Worlds? Optimising Graph-Based Antimicrobial Resistance Gene Profiling in Long and Short-Read Metagenomes": Table S1

tool	data_type	read_type	subsample_perc	assembler	perc_ID	perc_query_coverage	number of correct AMR genes identified	number of AMR genes identified	recall	precision	cuttoffs	f_score	number of baseline AMR genes
Bandage	High Complexity	Long Read	100	MetaFlye	0.5	0.5	55	58	0.040801187	0.948275862	0.5_0.5	0.078236131	1348
Bandage	High Complexity	Long Read	100	Shasta	0.5	0.5	0	0	0	0	0.5_0.5	0	1348
Bandage	High Complexity	Short Read	100	Megahit	0.5	0.5	103	110	0.076409496	0.936363636	0.5_0.5	0.141289438	1348
Bandage	High Complexity	Short Read	100	MetaSPAdes	0.5	0.5	116	121	0.086053412	0.958677686	0.5_0.5	0.157930565	1348
Bandage	Low Complexity	Long Read	100	MetaFlye	0.5	0.5	17	19	0.5	0.894736842	0.5_0.5	0.641509434	34
Bandage	Low Complexity	Long Read	100	Shasta	0.5	0.5	11	11	0.3235294117647059	1	0.5_0.5	0.488888889	34
Bandage	Low Complexity	Short Read	100	Megahit	0.5	0.5	16	18	0.47058823529411764	0.888888889	0.5_0.5	0.615384615	34
Bandage	Low Complexity	Short Read	100	MetaSPAdes	0.5	0.5	18	20	0.5294117647058824	0.9	0.5_0.5	0.666666667	34
Bandage	Mobile Element	Long Read	100	MetaFlye	0.5	0.5	32	48	0.2807017543859649	0.666666667	0.5_0.5	0.395061728	114
Bandage	Mobile Element	Long Read	100	Shasta	0.5	0.5	0	0	0	0	0.5_0.5	0	114
Bandage	Mobile Element	Short Read	100	Megahit	0.5	0.5	1	2	0.00877193	0.5	0.5_0.5	0.017241379	114
Bandage	Mobile Element	Short Read	100	MetaSPAdes	0.8	0.5	50	69	0.43859649122807015	0.724637681	0.8_0.5	0.546448087	114
Bandage	Real Zymbiomics	Long Read	100	MetaFlye	0.8	0.5	131	136	0.7081081081081081	0.963235294	0.8_0.5	0.816199377	185
Bandage	Real Zymbiomics	Long Read	100	Shasta	0.8	0.5	106	110	0.572972973	0.963636364	0.8_0.5	0.718644068	185
Bandage	Real Zymbiomics	Short Read	100	Megahit	0.8	0.5	130	135	0.7027027027027027	0.962962963	0.8_0.5	0.8125	185
Bandage	Real Zymbiomics	Short Read	100	MetaSPAdes	0.8	0.5	130	135	0.7027027027027027	0.962962963	0.8_0.5	0.8125	185
Bifrost	High Complexity	Long Read	100	MetaFlye	0.8	NA	43	50	0.031899109792284865	0.86	0.8_NA	0.061516452	1348
Bifrost	High Complexity	Long Read	100	Shasta	0.5	NA	0	0	0	0	0.5_NA	0	1348
Bifrost	High Complexity	Short Read	100	Megahit	0.5	NA	105	123	0.077893175	0.853658537	0.5_NA	0.142760027	1348
Bifrost	High Complexity	Short Read	100	MetaSPAdes	0.5	NA	97	111	0.071958457	0.873873874	0.5_NA	0.132967786	1348
Bifrost	Low Complexity	Long Read	100	MetaFlye	0.5	NA	14	15	0.4117647058823529	0.933333333	0.5_NA	0.571428571	34
Bifrost	Low Complexity	Long Read	100	Shasta	0.5	NA	0	0	0	0	0.5_NA	0	34
Bifrost	Low Complexity	Short Read	100	Megahit	0.5	NA	15	16	0.4411764705882353	0.9375	0.5_NA	0.6	34
Bifrost	Low Complexity	Short Read	100	MetaSPAdes	0.5	NA	7	8	0.20588235294117646	0.875	0.5_NA	0.333333333	34
Bifrost	Mobile Element	Long Read	100	MetaFlye	0.5	NA	25	42	0.21929824561403508	0.595238095	0.5_NA	0.320512821	114
Bifrost	Mobile Element	Long Read	100	Shasta	0.5	NA	0	0	0	0	0.5_NA	0	114
Bifrost	Mobile Element	Short Read	100	Megahit	0.5	NA	3	7	0.026315789	0.428571429	0.5_NA	0.049586777	114
Bifrost	Mobile Element	Short Read	100	MetaSPAdes	0.5	NA	42	58	0.3684210526315789	0.724137931	0.5_NA	0.488372093	114
Bifrost	Real Zymbiomics	Long Read	100	MetaFlye	0.5	NA	89	91	0.4810810810810811	0.978021978	0.5_NA	0.644927536	185
Bifrost	Real Zymbiomics	Long Read	100	Shasta	0.5	NA	0	0	0	0	0.5_NA	0	185
Bifrost	Real Zymbiomics	Short Read	100	Megahit	0.5	NA	103	105	0.5567567567567567	0.980952381	0.5_NA	0.710344828	185
Bifrost	Real Zymbiomics	Short Read	100	MetaSPAdes	0.5	NA	103	105	0.5567567567567567	0.980952381	0.5_NA	0.710344828	185
GraphAligner	High Complexity	Long Read	100	MetaFlye	0.5	0.5	64	68	0.047477745	0.941176471	0.5_0.5	0.09039548	1348
GraphAligner	High Complexity	Long Read	100	Shasta	0.5	0.5	0	0	0	0	0.5_0.5	0	1348
GraphAligner	High Complexity	Short Read	100	Megahit	0.5	0.5	215	227	0.15949554896142434	0.947136564	0.5_0.5	0.273015873	1348
GraphAligner	High Complexity	Short Read	100	MetaSPAdes	0.5	0.5	219	230	0.16246290801186944	0.952173913	0.5_0.5	0.27756654	1348
GraphAligner	Low Complexity	Long Read	100	MetaFlye	0.8	0.5	18	20	0.5294117647058824	0.9	0.8_0.5	0.666666667	34
GraphAligner	Low Complexity	Long Read	100	Shasta	0.5	0.9	13	14	0.38235294117647056	0.928571429	0.5_0.9	0.541666667	34
GraphAligner	Low Complexity	Short Read	100	Megahit	0.8	0.5	19	21	0.5588235294117647	0.904761905	0.8_0.5	0.690909091	34
GraphAligner	Low Complexity	Short Read	100	MetaSPAdes	0.5	0.9	19	21	0.5588235294117647	0.904761905	0.5_0.9	0.690909091	34
GraphAligner	Mobile Element	Long Read	100	MetaFlye	0.7	0.7	44	67	0.38596491228070173	0.656716418	0.7_0.7	0.486187845	114
GraphAligner	Mobile Element	Long Read	100	Shasta	0.5	0.5	0	2	0	0	0.5_0.5	0	114
GraphAligner	Mobile Element	Short Read	100	Megahit	0.5	0.5	9	14	0.078947368	0.642857143	0.5_0.5	0.140625	114
GraphAligner	Mobile Element	Short Read	100	MetaSPAdes	0.9	0.5	56	68	0.49122807017543857	0.823529412	0.9_0.5	0.615384615	114
GraphAligner	Real Zymbiomics	Long Read	100	MetaFlye	0.8	0.5	132	138	0.7135135135135136	0.956521739	0.8_0.5	0.817337461	185
GraphAligner	Real Zymbiomics	Long Read	100	Shasta	0.8	0.5	111	115	0.6	0.965217391	0.8_0.5	0.74	185
GraphAligner	Real Zymbiomics	Short Read	100	Megahit	0.8	0.9	131	137	0.7081081081081081	0.95620438	0.8_0.9	0.813664596	185
GraphAligner	Real Zymbiomics	Short Read	100	MetaSPAdes	0.8	0.5	132	138	0.7135135135135136	0.956521739	0.8_0.5	0.817337461	185
Minigraph	High Complexity	Long Read	100	MetaFlye	0.5	0.5	37	44	0.027448071	0.840909091	0.5_0.5	0.05316092	1348
Minigraph	High Complexity	Long Read	100	Shasta	0.5	0.5	0	0	0	0	0.5_0.5	0	1348
Minigraph	High Complexity	Short Read	100	Megahit	0.5	0.5	105	120	0.077893175	0.875	0.5_0.5	0.143051771	1348
Minigraph	High Complexity	Short Read	100	MetaSPAdes	0.5	0.5	103	117	0.076409496	0.88034188	0.5_0.5	0.140614334	1348
Minigraph	Low Complexity	Long Read	100	MetaFlye	0.5	0.5	17	19	0.5	0.894736842	0.5_0.5	0.641509434	34
Minigraph	Low Complexity	Long Read	100	Shasta	0.5	0.5	0	0	0	0	0.5_0.5	0	34
Minigraph	Low Complexity	Short Read	100	Megahit	0.5	0.5	12	14	0.35294117647058826	0.857142857	0.5_0.5	0.5	34
Minigraph	Low Complexity	Short Read	100	MetaSPAdes	0.5	0.5	16	18	0.47058823529411764	0.888888889	0.5_0.5	0.615384615	34
Minigraph	Mobile Element	Long Read	100	MetaFlye	0.5	0.5	28	41	0.24561403508771928	0.682926829	0.5_0.5	0.361290323	114
Minigraph	Mobile Element	Long Read	100	Shasta	0.5	0.5	0	0	0	0	0.5_0.5	0	114
Minigraph	Mobile Element	Short Read	100	Megahit	0.5	0.5	2	3	0.017543859649122806	0.666666667	0.5_0.5	0.034188034	114
Minigraph	Mobile Element	Short Read	100	MetaSPAdes	0.5	0.5	51	63	0.4473684210526316	0.80952381	0.5_0.5	0.576271186	114
Minigraph	Real Zymbiomics	Long Read	100	MetaFlye	0.5	0.5	120	122	0.6486486486486487	0.983606557	0.5_0.5	0.781758958	185
Minigraph	Real Zymbiomics	Long Read	100	Shasta	0.5	0.5	0	0	0	0	0.5_0.5	0	185
Minigraph	Real Zymbiomics	Short Read	100	Megahit	0.5	0.5	122	124	0.6594594594594595	0.983870968	0.5_0.5	0.789644013	185
Minigraph	Real Zymbiomics	Short Read	100	MetaSPAdes	0.5	0.5	122	124	0.6594594594594595	0.983870968	0.5_0.5	0.789644013	185
Pathracer	High Complexity	Long Read	100	MetaFlye	0.5	0.5	7	7	0.005192878	1	0.5_0.5	0.010332103	1348
Pathracer	High Complexity	Long Read	100	Shasta	0.5	0.5	0	0	0	0	0.5_0.5	0	1348
Pathracer	High Complexity	Short Read	100	Megahit	0.5	0.5	30	31	0.022255193	0.967741935	0.5_0.5	0.04350979	1348
Pathracer	High Complexity	Short Read	100	MetaSPAdes	0.5	0.5	16	16	0.011869436201780416	1	0.5_0.5	0.023460411	1348
Pathracer	Low Complexity	Long Read	100	MetaFlye	0.5	0.5	0	0	0	0	0.5_0.5	0	34
Pathracer	Low Complexity	Long Read	100	Shasta	0.5	0.5	0	0	0	0	0.5_0.5	0	34
Pathracer	Low Complexity	Short Read	100	Megahit	0.5	0.8	5	5	0.14705882352941177	1	0.5_0.8	0.256410256	34
Pathracer	Low Complexity	Short Read	100	MetaSPAdes	0.5	0.7	3	3	0.088235294	1	0.5_0.7	0.162162162	34
Pathracer	Mobile Element	Long Read	100	MetaFlye	0.5	0.5	3	3	0.026315789	1	0.5_0.5	0.051282051	114
Pathracer	Mobile Element	Long Read	100	Shasta	0.5	0.5	0	0	0	0	0.5_0.5	0	114
Pathracer	Mobile Element	Short Read	100	Megahit	0.5	0.5	2	2	0.017543859649122806	1	0.5_0.5	0.034482759	114
Pathracer	Mobile Element	Short Read	100	MetaSPAdes	0.5	0.5	8	8	0.070175439	1	0.5_0.5	0.131147541	114
Pathracer	Real Zymbiomics	Long Read	100	MetaFlye	0.6	0.5	17	18	0.091891892	0.944444444	0.6_0.5	0.167487685	185
Pathracer	Real Zymbiomics	Long Read	100	Shasta	0.5	0.5	0	0	0	0	0.5_0.5	0	185
Pathracer	Real Zymbiomics	Short Read	100	Megahit	0.5	0.5	24	27	0.12972972972972974	0.888888889	0.5_0.5	0.226415094	185
Pathracer	Real Zymbiomics	Short Read	100	MetaSPAdes	0.6	0.5	37	38	0.2	0.973684211	0.6_0.5	0.331838565	185
SPAligner	High Complexity	Long Read	100	MetaFlye	NA	0.5	53	61	0.039317507418397624	0.868852459	NA_0.5	0.07523066	1348
SPAligner	High Complexity	Long Read	100	Shasta	NA	0.5	0	0	0	0	NA_0.5	0	1348
SPAligner	High Complexity	Short Read	100	Megahit	NA	0.5	264	302	0.19584569732937684	0.874172185	NA_0.5	0.32	1348
SPAligner	High Complexity	Short Read	100	MetaSPAdes	NA	0.5	264	300	0.19584569732937684	0.88	NA_0.5	0.32038835	1348
SPAligner	Low Complexity	Long Read	100	MetaFlye	NA	0.5	17	23	0.5	0.739130435	NA_0.5	0.596491228	34
SPAligner	Low Complexity	Long Read	100	Shasta	NA	0.5	13	15	0.38235294117647056	0.866666667	NA_0.5	0.530612245	34
SPAligner	Low Complexity	Short Read	100	Megahit	NA	0.5	18	24	0.5294117647058824	0.75	NA_0.5	0.620689655	34
SPAligner	Low Complexity	Short Read	100	MetaSPAdes	NA	0.5	19	25	0.5588235294117647	0.76	NA_0.5	0.644067797	34
SPAligner	Mobile Element	Long Read	100	MetaFlye	NA	0.5	35	69	0.30701754385964913	0.507246377	NA_0.5	0.382513661	114
SPAligner	Mobile Element	Long Read	100	Shasta	NA	0.5	0	0	0	0	NA_0.5	0	114
SPAligner	Mobile Element	Short Read	100	Megahit	NA	0.6	15	33	0.13157894736842105	0.454545455	NA_0.6	0.204081633	114
SPAligner	Mobile Element	Short Read	100	MetaSPAdes	NA	0.5	69	137	0.6052631578947368	0.503649635	NA_0.5	0.549800797	114
SPAligner	Real Zymbiomics	Long Read	100	MetaFlye	NA	0.5	124	141	0.6702702702702703	0.879432624	NA_0.5	0.760736196	185
SPAligner	Real Zymbiomics	Long Read	100	Shasta	NA	0.5	104	119	0.5621621621621622	0.87394958	NA_0.5	0.684210526	185
SPAligner	Real Zymbiomics	Short Read	100	Megahit	NA	1	125	142	0.6756756756756757	0.88028169	NA_1	0.764525994	185
SPAligner	Real Zymbiomics	Short Read	100	MetaSPAdes	NA	0.5	125	143	0.6756756756756757	0.874125874	NA_0.5	0.762195122	185
RGI on Contigs	High Complexity	Long Read	100	MetaFlye	0.5	0.5	48	48	0.035608309	1	0.5_0.5	0.068767908	1348
RGI on Contigs	High Complexity	Long Read	100	Shasta	0.5	0.5	0	0	0	0	0.5_0.5	0	1348
RGI on Contigs	High Complexity	Short Read	100	Megahit	0.5	0.5	186	211	0.13798219584569732	0.881516588	0.5_0.5	0.238614496	1348
RGI on Contigs	High Complexity	Short Read	100	MetaSPAdes	0.5	0.5	181	197	0.13427299703264095	0.918781726	0.5_0.5	0.234304207	1348
RGI on Contigs	Low Complexity	Long Read	100	MetaFlye	0.5	0.5	21	21	0.6176470588235294	1	0.5_0.5	0.763636364	34
RGI on Contigs	Low Complexity	Long Read	100	Shasta	0.5	0.5	0	0	0	0	0.5_0.5	0	34
RGI on Contigs	Low Complexity	Short Read	100	Megahit	0.5	0.5	18	18	0.5294117647058824	1	0.5_0.5	0.692307692	34
RGI on Contigs	Low Complexity	Short Read	100	MetaSPAdes	0.5	0.5	21	22	0.6176470588235294	0.954545455	0.5_0.5	0.75	34
RGI on Contigs	Mobile Element	Long Read	100	MetaFlye	0.5	0.6	42	45	0.3684210526315789	0.933333333	0.5_0.6	0.528301887	114
RGI on Contigs	Mobile Element	Long Read	100	Shasta	0.5	0.5	0	0	0	0	0.5_0.5	0	114
RGI on Contigs	Mobile Element	Short Read	100	Megahit	0.5	0.5	8	8	0.070175439	1	0.5_0.5	0.131147541	114
RGI on Contigs	Mobile Element	Short Read	100	MetaSPAdes	0.5	0.5	78	83	0.6842105263157895	0.939759036	0.5_0.5	0.791878173	114
RGI on Contigs	Real Zymbiomics	Long Read	100	MetaFlye	0.5	0.5	97	98	0.5243243243243243	0.989795918	0.5_0.5	0.685512367	185
RGI on Contigs	Real Zymbiomics	Long Read	100	Shasta	0.5	0.5	40	41	0.21621621621621623	0.975609756	0.5_0.5	0.353982301	185
RGI on Contigs	Real Zymbiomics	Short Read	100	Megahit	0.5	0.5	138	139	0.745945946	0.992805755	0.5_0.5	0.851851852	185
RGI on Contigs	Real Zymbiomics	Short Read	100	MetaSPAdes	0.5	0.5	138	138	0.745945946	1	0.5_0.5	0.854489164	185
READS	High Complexity	Long Read	100	NA	NA	10	453	642	0.336053412	0.705607477	NA_10	0.455276382	1348
READS	High Complexity	Short Read	100	NA	NA	10	469	574	0.3479228486646884	0.817073171	NA_10	0.488033299	1348
READS	Low Complexity	Long Read	100	NA	NA	90	19	21	0.5588235294117647	0.904761905	NA_90	0.690909091	34
READS	Low Complexity	Short Read	100	NA	NA	100	19	20	0.5588235294117647	0.95	NA_100	0.703703704	34
READS	Mobile Element	Long Read	100	NA	NA	100	63	129	0.5526315789473685	0.488372093	NA_100	0.518518519	114
READS	Mobile Element	Short Read	100	NA	NA	10	36	56	0.3157894736842105	0.642857143	NA_10	0.423529412	114
READS	Real Zymbiomics	Long Read	100	NA	NA	100	129	146	0.6972972972972973	0.883561644	NA_100	0.779456193	185
READS	Real Zymbiomics	Short Read	100	NA	NA	90	130	135	0.7027027027027027	0.962962963	NA_90	0.8125	185
