## Supplementary material for "Best of Both Worlds? Optimising Graph-Based Antimicrobial Resistance Gene Profiling in Long and Short-Read Metagenomes": Table S3

Assembler	Version	gfa output	Overlaps
Canu	>1.9	None	NA
Miniasm	0.3-r179	gfa not in standard gfa format	variable length
Redbean	2.5	gfa with no sequence	variable length
Raven	1.8.3	standard gfa with redundant segments	variable length
Shasta	0.12.0	standard gfa	variable length
Nextdenovo	2.5.2	gfa with no sequence	NA
Necat	0.0.1_update20200803	No gfa output	NA
Flye	2.9.2-b1786	standard gfa	None
